# Insertions in SARS-CoV-2 genome caused by template switch and duplications give rise to new variants that merit monitoring

**DOI:** 10.1101/2021.04.23.441209

**Authors:** Sofya K. Garushyants, Igor B. Rogozin, Eugene V. Koonin

## Abstract

The appearance of multiple new SARS-CoV-2 variants during the winter of 2020-2021 is a matter of grave concern. Some of these new variants, such as B.1.617.2, B.1.1.7, and B.1.351, manifest higher infectivity and virulence than the earlier SARS-CoV-2 variants, with potential dramatic effects on the course of the COVID-19 pandemic. So far, analysis of new SARS-CoV-2 variants focused primarily on point nucleotide substitutions and short deletions that are readily identifiable by comparison to consensus genome sequences. In contrast, insertions have largely escaped the attention of researchers although the furin site insert in the spike protein is thought to be a determinant of SARS-CoV-2 virulence and other inserts might have contributed to coronavirus pathogenicity as well. Here, we investigate insertions in SARS-CoV-2 genomes and identify 347 unique inserts of different lengths. We present evidence that these inserts reflect actual virus variance rather than sequencing errors. Two principal mechanisms appear to account for the inserts in the SARS-CoV-2 genomes, polymerase slippage and template switch that might be associated with the synthesis of subgenomic RNAs. We show that inserts in the Spike glycoprotein can affect its antigenic properties and thus merit monitoring. At least, three inserts in the N-terminal domain of the Spike (ins245IME, ins246DSWG, and ins248SSLT) that were first detected in 2021 are predicted to lead to escape from neutralizing antibodies, whereas other inserts might result in escape from T-cell immunity.
