## Supplemental table 2 for "Insertions in SARS-CoV-2 genome caused by template switch and duplications give rise to new variants that merit monitoring"

### Sheet: Inserts_multiple_genomes_msa061
Position	Length	Insertion	Times	Gene	USHER_strict	USHER_loose	Confirmed_by_reads	PANGO Lineage	Mechanism	Origin_position
130	4	aatt	1	ORF10				B.1.2
237	2	tt	1	ORF10				B.1	Duplication
381	7	ccttgcc	1	ORF1ab				B.1.604
532	9	atcgtgtgg	1	ORF1ab			Y	B.1.1.37	Unknown
626	3	ttc	1	ORF1ab			Y	B.1.160.23	Duplication
687	9	cccggcgcc	1	ORF1ab				B.1.543
689	6	attgcc	1	ORF1ab				R.1
1250	2	ct	1	ORF1ab				B.1.577
1426	6	cacggt	1	ORF1ab				B.1.1
1658	2	tt	1	ORF1ab				B.1.525
1813	3	aaa	4	ORF1ab	Y	Y		B.1.438.1	Homopolymer
1896	3	ggc	1	ORF1ab				B.1.2
2216	12	ttgtttggcatg	1	ORF1ab				B.1.526
2225	6	cctgtg	1	ORF1ab				B.1.160
2317	2	tt	1	ORF1ab				B.1.2	Homopolymer
2383	6	ggactc	1	ORF1ab				B.1.177
2872	9	agcggtggg	1	ORF1ab				B.1.525
2902	12	gtgttgtggcag	1	ORF1ab				B.1.1.519
2932	3	ctt	1	ORF1ab				B.1	Duplication
3055	3	gaa	2	ORF1ab	N	N		B.1;B.1.1.28	Duplication
3073	2	ga	1	ORF1ab				B.1	Duplication
3073	2	gt	1	ORF1ab				B.1.2	Duplication
3188	3	aag	1	ORF1ab			Y	B.1.241	Duplication
3206	3	atg	1	ORF1ab				B.1.1.519	Duplication
3354	3	tta	1	ORF1ab				B.1.1.311	Duplication
3529	3	tca	1	ORF1ab				P.1
3593	9	gcaattacg	1	ORF1ab				B.1.234
3651	9	taagtgtcc	1	ORF1ab				P.1
3705	3	att	1	ORF1ab			N	B.1.2
3740	3	gac	2	ORF1ab	N	N		B.1.1.519; P.1
3757	2	tg	1	ORF1ab				B.1.177	Duplication
3985	3	aca	1	ORF1ab				B.1.177	Duplication
4074	69	cgtaccgggcactggtggtgatcctggcgggcttctcgctgttgatctccaacctgggcctgaccaagc	1	ORF1ab				B.1.1.161
4087	9	aattttggg	1	ORF1ab				B.1.177.8
4657	9	tgttggtgc	1	ORF1ab				B.1.289
4929	3	ctt	1	ORF1ab				B.1.564
4991	2	ac	1	ORF1ab				B.1.1	Duplication
5049	4	agat	1	ORF1ab				B.1.427
5259	11	aggcacaggtg	1	ORF1ab				B.1.2
5259	9	aggcacagg	1	ORF1ab				B.1.617.1
5673	2	tt	1	ORF1ab				B.1
5773	2	aa	1	ORF1ab				B.1.595
5832	6	cgccgg	1	ORF1ab				B.1.575
5957	3	att	1	ORF1ab				B.1.617.2
6214	6	gtggca	1	ORF1ab				B.1.160
6377	12	tgcgtgtgtcgg	1	ORF1ab				B.1.212
6400	12	ccacaaaaatgg	1	ORF1ab				B.1
6505	3	aat	1	ORF1ab				B.1.1.141	Duplication
6574	9	agtcttact	1	ORF1ab				B.1.1.519
6638	12	ggagttcatgct	1	ORF1ab			Y	B.1.1.7	Template switch	10562
6655	9	agcctagag	1	ORF1ab				B.1
6696	3	ttt	1	ORF1ab				B.1.177	Homopolymer
6707	2	ag	9	ORF1ab	Y	Y		B.1.160	Duplication
6713	3	tta	1	ORF1ab				B.1.160
6749	2	ac	1	ORF1ab				B.1.351.3
6835	3	aaa	1	ORF1ab				B.1.1.419	Homopolymer
6930	3	ttt	1	ORF1ab				B.1.177	Homopolymer
6952	3	acc	1	ORF1ab				B.1.160
7084	6	aatggg	2	ORF1ab	N	Y		B.1.160
7125	9	taccagtta	1	ORF1ab				C.36
7203	9	agtccgagg	1	ORF1ab				B.1.160
7282	9	gtacttgga	1	ORF1ab				B.1.1.232
8025	2	tg	1	ORF1ab				B.1.36
8076	5	acgca	1	ORF1ab				B.1
8532	2	aa	1	ORF1ab				B.1.429	Homopolymer
8562	3	taa	1	ORF1ab				B.1.1.7	Duplication
8949	9	tagggagga	1	ORF1ab				B.1.1.318
9093	6	taagta	1	ORF1ab				B.1.1.304
9276	2	ct	2	ORF1ab	N	N		B.1.1.426; B.1.596
9350	12	tctgttttgctt	2	ORF1ab	N	Y		B.1.2	Template switch	12006
9858	11	aaaaaagaaac	1	ORF1ab				B.1.1.316
9859	3	aag	1	ORF1ab				B.1.1.7
10527	2	tt	1	ORF1ab				B.1.243	Homopolymer
10725	9	tacccggag	1	ORF1ab				B.1.470
11071	6	ttcttt	1	ORF1ab				B.1.128	Duplication
11074	3	ttt	9	ORF1ab	N	N	Y	B.1.177.56; B.1.177.60; B.1.177.7; B.1.2; B.1.595; B.3.1; B.39; B.4.5	Homopolymer
11074	3	ttc	24	ORF1ab	N	N		B.1; B.1.177	Duplication
11074	2	tt	3	ORF1ab	N	N		B.1.2; B.1.596; B.1.617.2	Homopolymer
11075	4	tttt	1	ORF1ab				B.1.411	Homopolymer
11075	3	ttc	1	ORF1ab				B.1.1.263	Duplication
11075	2	tc	1	ORF1ab				B.1.1	Duplication
11083	6	tttttg	1	ORF1ab			N	B.1
11083	3	ttt	1	ORF1ab				B	Homopolymer
11302	3	cta	1	ORF1ab				B.1.351.3
11427	3	tta	1	ORF1ab				B.1.349	Duplication
11540	5	ttttt	1	ORF1ab				B.1.2	Homopolymer
11540	3	ttt	1	ORF1ab				B.1	Homopolymer
11546	9	agcagcgag	1	ORF1ab				B.1.438.1
11910	3	atc	1	ORF1ab				B.1.245	Duplication
11990	4	aaaa	1	ORF1ab				B.1.2	Homopolymer
12505	2	aa	1	ORF1ab				B.1.2	Homopolymer
12610	12	atgcaacaatcc	1	ORF1ab			Y	B.1.595	Unknown
12611	9	tgcaacatg	1	ORF1ab				B.1.36
12877	6	ctacgg	1	ORF1ab				B.1
12987	11	actgctgccgt	1	ORF1ab				B.1.2
13343	8	acatggaa	2	ORF1ab	N	N		B.1.240; B.37
14305	2	aa	1	ORF1ab				B.1.2
14605	6	tcctta	1	ORF1ab				B.4
14764	2	tc	1	ORF1ab				B.1.2
15289	6	ttctaa	1	ORF1ab				B.1.411
15892	9	taagcacta	1	ORF1ab			Y	B.1.1.138	Template switch (complimentary strand)	3675
15892	12	gaatatcacttt	1	ORF1ab				B.1.258
16511	12	gtgctaatggac	1	ORF1ab			N	B.1.1.7
16822	9	gagagtaca	1	ORF1ab				B.1	Duplication
16849	3	caa	1	ORF1ab				B.1.427
16851	9	tcgcgggaa	1	ORF1ab				B.1.2
16875	3	aca	1	ORF1ab			Y	B.1.429
16875	12	cagggaggagga	1	ORF1ab				B.1.1.318	Duplication
16986	9	ccccgcgcg	1	ORF1ab				B.1.525
17745	9	gacagaggg	1	ORF1ab				B.1.1.7
18179	2	tt	1	ORF1ab				B.1.1.33
18281	2	at	1	ORF1ab				B.1.351
19285	2	ct	1	ORF1ab				B.1.351.2
19288	9	gcagtgggt	1	ORF1ab				B.1.1
19291	9	gtggtggca	1	ORF1ab				B.1
19291	9	gtttgtaca	1	ORF1ab				B.1
19292	3	ttt	1	ORF1ab				B.1.1.1
19297	7	ggttgtg	1	ORF1ab				B.1.526
19355	2	aa	1	ORF1ab				B.1	Homopolymer
19355	2	ag	1	ORF1ab				B.1.160
20005	2	tt	1	ORF1ab				B.1.526
20073	6	gaatgg	2	ORF1ab	Y	Y		B.1.1.7
20131	3	gtt	1	ORF1ab			N	B.1.1.7
20135	2	aa	1	ORF1ab				B.1.1.411	Homopolymer
20139	9	agcctggcg	1	ORF1ab				AE.8
20206	9	agagtagaa	1	ORF1ab				B.1
20456	9	cattctggg	1	ORF1ab			Y	B.1.526	Unknown
20768	3	ccg	1	ORF1ab				B.1.1.7
21351	9	agattttgg	1	ORF1ab				B.1.36.1
21351	9	aggaataca	1	ORF1ab				B.1
21361	9	tgtgaatgc	1	ORF1ab				B.1.411
21384	8	tccagcct	1	ORF1ab				B.1.240
21414	9	aaattaagg	1	ORF1ab				B.1.1.189
21549	9	aactaaacg	1	ORF1ab				B.1.438
21569	6	tttttt	1	S				B.1.177.60	Homopolymer
21569	3	ttt	4	S	N	N		B.1.177; B.1.2; B.1.525	Homopolymer
21649	9	ggctggctc	1	S				B.1.1.519
21745	3	tca	1	S				B.1.429
21764	6	gtcaag	1	S				B.1.429
21819	6	accatt	1	S				B.1.258	Duplication
21819	6	taatga	1	S				B.1.258	Duplication
21819	6	taatgt	1	S				B.1.258
21827	2	at	1	S				B.1
21843	6	cactga	1	S				B.1.1.451	Duplication
21856	9	aaggctgag	1	S			Y	B.1.1.372	Unknown
21956	6	aatttc	1	S			Y	B.1.400	Unknown
21986	7	gtgtgta	2	S	N	N		B.1.427: R.1
21990	3	tac	1	S				B.1.1
21995	3	cta	4	S	N	Y		B.1.621
22003	3	aac	1	S				B.1.2	Duplication
22014	7	ctagctc	1	S				B.1
22083	3	ttt	2	S	N	N	Y	B.1.177.17; C.36	Homopolymer
22086	12	cttaggagaatg	1	S				B.1.438.1
22104	9	ggcctggct	1	S				B.1.525
22120	2	aa	1	S				B.1.1.7	Homopolymer
22133	2	tc	1	S				A.2.5
22204	12	aagcttggaccg	1	S			Y	B.1.177	Unknown
22204	9	acagatcga	20	S	N	Y	Y	B.1.214.2	Unknown
22204	12	gctaaaaagaat	1	S				B
22204	9	caagcctct	1	S				B.1
22205	9	cggcaggct	8	S	N	Y	Y	A.2.5: A.2.5.1	Unknown
22206	12	taagctgagaag	1	S				A.2.5
22206	9	tacgaggtc	1	S				B.1
22281	6	tttaca	1	S				B.1.351
22295	9	atcatggag	1	S			Y	B.1.596
22298	12	gagattcgtggg	1	S			Y	B.1.1.7	Unknown
22303	9	ttcaagact	1	S				B.1.258.14
22304	12	ctagtcttactt	3	S	Y	Y		B.1.1.70	Unknown
22304	12	cgggtcgcggtg	1	S				B.1.221
22304	9	cccaccaga	1	S				B.3
22320	3	ttc	1	S			Y	B.1.1.220	Duplication
22337	9	cggctgcat	1	S				B.1.2
22339	9	gctggtgct	1	S				B.1	Duplication
22353	3	tta	1	S				B.1.1.257	Duplication
22368	3	tct	1	S				B.1.1	Duplication
22451	6	actacc	1	S				B.1.1
22515	7	cagcacc	1	S				B.1.36.29
22627	12	aagagaatcagc	1	S				B.1.1.7
22630	3	aga	1	S				B.1.351	Duplication
22676	3	cat	1	S				B.1.427	Duplication
22705	2	gt	1	S				B.1.404	Duplication
23039	12	caatgtgctatg	1	S				B.1.427
23122	6	gcacct	5	S	N	N		B.1; B.1.546; B.1.564; B.1.590
23122	5	gcacc	2	S	N	N		B.1; B.1.589
23122	5	ccacc	1	S				B.1.206
23122	4	gcac	1	S				B.1.1.226
23123	2	cc	1	S				B.1.2	Homopolymer
23133	5	aagaa	1	S				B.1.1.7
23356	6	acactg	1	S				B.1.595
23518	3	gct	1	S				B.1.1	Duplication
23583	12	ctcactctcgta	2	S	Y	Y		B.1.1	Unknown
23583	6	tcagac	1	S				B.1.36	Duplication
23599	12	aaagccgtccgg	1	S				B.1.2
23933	3	cac	1	S				B.1.351	Duplication
24215	4	cact	1	S				B.1.411
24289	3	gga	2	S	Y	Y		B.1; B.1.1.451	Duplication
24382	7	tttgcga	1	S				B.1
24858	2	ca	1	S				B.1.2	Duplication
24916	2	aa	1	S				B.1.617.2	Homopolymer
24960	3	caa	1	S				B.1.1.222	Duplication
25186	2	ta	1	S				B.1	Duplication
25278	4	cacc	1	S				B.1.617.2
25302	6	ttgttc	1	S				B.1	Duplication
25339	12	gacagatgcatt	1	S				B.1.1.222
25397	6	tttgga	1	ORF3a				B.1
25459	3	cta	1	ORF3a				C.36	Duplication
25472	3	ttt	2	ORF3a	N	N		B.1.1; B.1.177	Homopolymer
25525	9	caggggaga	1	ORF3a				B.1.221
25540	9	ttgcacttc	1	ORF3a				B.1	Duplication
25572	9	cagctggag	3	ORF3a	N	Y		B.1.1.222	Unknown
25590	9	acagcgtat	1	ORF3a				B.1.351
25691	3	tga	2	ORF3a	Y	Y		B.1.1
25699	6	cccccc	2	ORF3a	N	N		B.1.1.373; B.1.2	Homopolymer
25699	3	ccc	19	ORF3a	N	N		B.1; B.1.1; B.1.1.373; B.1.1.398; B.1.177; B.1.177.10; B.1.177.75; B.1.2; C.35; P.1	Homopolymer
25699	2	cc	1	ORF3a				C.35	Homopolymer
25757	3	aat	3	ORF3a	N	N		B.1.160; B.1.369; P.1	Duplication
25759	3	taa	2	ORF3a	N	Y		B.1.2	Duplication
25759	3	tag	1	ORF3a				B.1.1.157
25836	6	tggcat	1	ORF3a				B.1	Duplication
25882	3	ctt	12	ORF3a	N	N		B.1.177.21; P.1	Duplication
26046	5	ttgag	1	ORF3a				B.1.1.7	Duplication
26078	3	ctc	1	ORF3a			Y	B.1.396
26079	3	ttc	3	ORF3a	N	N		B.1.1; B.1.1.10; B.1.1.33	Duplication
26079	3	ctt	1	ORF3a				B.1.177.86
26181	9	aactgtgag	1	ORF3a			Y	B.1.429	Unknown
26183	12	gactcagagacg	2	ORF3a	Y	Y	Y	B.1.2	Unknown
26184	9	aagatggcg	1	ORF3a				B.1.526
26184	7	tccgggg	1	ORF3a				B.1.428.2
26191	3	cga	1	ORF3a				B.1.1	Duplication
26214	3	tta	1	ORF3a				B.1.351
26315	3	cac	1	E				B.1.617.2
26482	3	tat	1	-			Y	B.1.1.222	Duplication
26482	2	ta	1	-				B.1.177	Duplication
26500	8	cgcattgg	1	-				B.1.1
26500	3	tct	2	-	N	Y		B.1.1.523	Duplication
26511	8	aacctcgg	1	-				B.1.160
26512	8	aacatgga	1	-				B.1.177.77
26654	2	tt	1	M				B.1	Homopolymer
26803	3	cta	1	M				B.1.177.81	Duplication
27213	12	gttgactttcag	1	ORF6				B.1.351	Duplication
27249	3	ata	1	ORF6			Y	B.1.384
27249	3	att	1	ORF6				B.1.1	Duplication
27295	12	taacctagttgc	1	ORF6				B.1.177.48
27296	11	ctcttaggtgg	1	ORF6				B.1.177.82
27301	11	caaaacgtaag	1	ORF6				B.1
27363	7	gtacccg	1	ORF6				C.30
27363	6	acggtt	1	ORF6				B.1.1
27365	9	aacaccatt	1	ORF6			Y	B.1.526	Unknown
27372	11	acattagaggg	1	ORF6			Y	B.1
27384	12	taactaaatgtc	1	ORF6				A.27
27384	3	ctc	4	ORF6	N	N		B.1.160; B.1.526
27407	12	tgtgttctgtta	1	ORF7a				B.1.1.464
27407	11	tgactttaacc	1	ORF7a				B.1.346
27408	12	catgtctgtgga	1	ORF7a				B.1.617.2
27455	2	ag	1	ORF7a				B.1	Duplication
27471	7	tggccac	1	ORF7a				B.1.525
27505	11	aaagacagaat	1	ORF7a			N	B.1.2
27514	3	ctt	1	ORF7a				B.1.258
27543	5	gatag	1	ORF7a			Y	B.1.1.7
27546	6	ggcaga	1	ORF7a				B.1.2
27564	3	tcg	1	ORF7a				B.1.1.519
27630	8	aacaaaca	1	ORF7a				A.2.5
27631	15	aatgtcgcgcattgg	1	ORF7a			Y	B.1.408	Template switch	29216
27677	3	ctc	1	ORF7a				A.2.5
27690	6	tttttt	1	ORF7a				B.1.177.86	Homopolymer
27691	3	ttt	2	ORF7a	N	N		B.1.1.7; B.1.214.2	Homopolymer
27691	2	tt	3	ORF7a	Y	Y		L.3	Homopolymer
27749	3	ctt	1	ORF7a				B.1.525
27756	9	aaaactttt	3	ORF7a	N	Y		B.1.416.1	Unknown
27765	5	ctcaa	1	ORF7b				B.1.177
27784	2	tc	1	ORF7b				B.1.177.12
27791	6	tagatc	1	ORF7b				P.1
27791	5	ttttt	1	ORF7b				B.1.595	Homopolymer
27791	3	ttt	2	ORF7b	N	Y		B.1.595	Homopolymer
27791	2	tt	1	ORF7b				P.2	Homopolymer
27808	11	caccgaggcca	1	ORF7b				B.1.243
27828	9	taaatatta	1	ORF7b				B.1.258
27850	11	ctcagagacgg	1	ORF7b				B.1.243
27899	2	tt	2	ORF8	N	N	N	B.1.2; P.1	Homopolymer
27899	3	ttt	2	ORF8	N	N		B.1.1.63; B.1.221	Homopolymer
27900	2	ta	2	ORF8	N	Y		B.1.617.2
27903	5	ttttt	1	ORF8				B.3	Homopolymer
27906	9	ttttttttt	2	ORF8	N	Y		B.1.1.280	Duplication
27906	6	tttttt	5	ORF8	N	Y		B.1.1.280	Homopolymer
27906	5	ttttt	1	ORF8				B.1.1.280	Homopolymer
27906	3	ttt	3	ORF8	N	Y		B.1.1.280	Homopolymer
27906	2	tt	2	ORF8	N	N		B.1.1.7; B.1.177.10	Homopolymer
27913	7	aattgcc	1	ORF8				B.1.177
27913	3	tta	1	ORF8				B.1.1
27922	8	gcctgtgg	1	ORF8				B.1.351
27926	12	aagtctggccag	1	ORF8				B.1.526
27966	5	ggaag	1	ORF8				B.1.617.2
27986	3	gta	1	ORF8				B.1.1	Duplication
28002	12	ctaaattgggta	2	ORF8	N	Y		B.1; B.1.1.294	Template switch	28166
28005	7	gattgcg	1	ORF8				B.1.1.317
28005	6	ctcgtt	1	ORF8				B.1.1.7
28008	12	ttgcacaatcgt	1	ORF8				B.1.429
28017	10	gggtcgcgcc	1	ORF8				B.1
28028	2	ta	14	ORF8	N	N		B.1.1; B.1.2	Duplication
28120	9	aaaggagag	4	ORF8	N	Y		B.1.1.214	Unknown
28162	2	gt	1	ORF8				B.1.177
28209	12	ccgaagaacgct	1	ORF8				B.1.429
28214	3	ttt	2	ORF8	N	N	Y	B.1.177; B.1.409; B.1.497	Homopolymer
28239	6	tttttt	1	ORF8				B.1.1.519	Homopolymer
28239	5	ttttt	1	ORF8				B.1.1.28	Homopolymer
28239	3	ttt	1	ORF8				B.1.497	Homopolymer
28242	3	ttt	2	ORF8	N	N	N	B.1.2; B.1.243	Homopolymer
28250	3	ctg	10	ORF8	N	N		B.1.1.1; B.1.1.373; B.1.1.7; B.1.2; B.1.411; B.1.432; B.1.621
28251	3	ctg	8	ORF8	N	N		B.1.1.153; B.1.1.280; B.1.177; B.1.177.60; B.1.258
28262	4	aaca	179	-	N	N	Y	P.1; P.1.1; B.1.1.523	Duplication
28262	4	aaac	6	-	N	N		P.1; P.1.1
28265	11	aacaaagacgg	1	-				B.1.438
28265	9	acaaattgc	1	-				B.1.177.4
28265	3	gcc	2	-	N	Y		B.1.243.1
28266	4	aaca	2	-	Y	Y		P.1
28266	4	aacc	1	-				P.1
28272	9	tttctttgg	3	-	N	Y	Y	B.1.604	Unknown
28490	9	caattaaca	1	N				B.1	Duplication
28677	2	ct	2	N	N	N		B.1.2; B.1.576
28745	12	aaatcagcgaaa	1	N				B.1.1.7
28758	6	ccaagg	1	N				B.1.427
28783	2	tg	4	N	N	N		B.1; B.1.324; B.1.577
28790	3	tat	1	N				B.1.429
28862	12	cagatcagatcg	1	N				B.1
28873	3	agc	1	N				B.1	Duplication
28882	6	gtttgg	1	N			N	B.1.1.7
28883	3	ggg	1	N				B.1.1.7
28883	2	gg	1	N				B.1.1.317
28907	9	aaaggagtt	1	N				B.1.1.265
28907	3	cta	1	N				P.2
28934	9	cagccagcc	1	N				B.1.177.45
28934	3	tgc	1	N				B.1.177.56
28987	3	caa	1	N				B.1.177.8	Duplication
28999	9	ccattttgg	1	N			Y	B.1.429	Unknown
29016	9	cgtttggtg	2	N	N	N		B.1.427; P.1	Template switch	28315
29016	12	cccaataatact	1	N				B.1
29081	6	acccaa	1	N				B.1.427
29099	8	catcatat	1	N				B.1.2
29370	9	ctgtctctt	1	N				B.1.2
29387	24	aaaagaagaaggctgatgaaactc	3	N	Y	Y	Y	B.1.429	Duplication
29389	3	aag	3	N	N	N	Y	B.1; B.1.2; B.1.243	Duplication
29426	6	catatt	2	N	N	N		B.1.1; P.1
29442	12	agaaatgcctgt	1	N			Y	B.1.1.519	Template switch	20018
29451	3	tct	2	N	N	N	Y	B.1; B.1.429
29593	2	at	3	ORF10	Y	Y		P.1	Duplication
29682	4	aatc	1	-				P.1	Duplication
29721	2	ca	2	-	N	N		B.1.1.136; B.1.526	Duplication
29727	8	acacaagc	1	-				P.1
29727	4	taga	1	-				P.1
29749	9	ataacactt	1	-				B.1.177
29755	7	agtgtac	2	-	Y	Y		P.1	Duplication
29766	8	tcccaggt	1	-				P.1
29766	7	tacagtg	1	-				P.1
29784	12	tgcctatatgga	1	-				B.1.177.81
