## Supplemental table 3 for "Insertions in SARS-CoV-2 genome caused by template switch and duplications give rise to new variants that merit monitoring"

### Sheet: Sheet1
insert	virus name	SRA ID	Position	Color on SupFigs2|3	Ref	Alt	Quality	Lofreq calls
ins22205:CGGCAGGCT	hCoV-19/USA/UT-UPHL-210617821084/2021	SRR15117166	22205	#31a354	G	GCGGCAGGCT	PASS	DP=1357;AF=1.771555;SB=101;DP4=42,3,1137,1267;INDEL;HRUN=1
ins22205:CGGCAGGCT	hCoV-19/USA/OH-CDC-QDX26300270/2021	SRR15116941	22205	#31a354	G	GCGGCAGGCT	PASS	DP=5966;AF=0.968320;SB=0;DP4=26,31,2680,3097;INDEL;HRUN=1
ins22205:CGGCAGGCT	hCoV-19/USA/LA-CDC-QDX26343366/2021	SRR15116600	22205	#31a354	G	GCGGCAGGCT	PASS	DP=99;AF=1.767677;SB=3;DP4=1,0,84,91;INDEL;HRUN=1
ins22205:CGGCAGGCT	hCoV-19/USA/NJ-CDC-QDX26343203/2021	SRR15089422	22205	#31a354	G	GCGGCAGGCT	PASS	DP=99;AF=0.959596;SB=0;DP4=2,1,48,47;INDEL;HRUN=1
ins22205:CGGCAGGCT	hCoV-19/USA/CA-CDC-FG-040083/2021	SRR15089490	22205	#31a354	G	GCGGCAGGCT	PASS	DP=478;AF=0.939331;SB=3;DP4=6,10,225,224;INDEL;HRUN=1
ins22205:CGGCAGGCT	hCoV-19/USA/NY-CDC-FG-040335/2021	SRR15089268	22205	#31a354	G	GCGGCAGGCT	PASS	DP=101;AF=0.970297;SB=0;DP4=1,2,48,50;INDEL;HRUN=1
ins22205:CGGCAGGCT	hCoV-19/USA/CA-CDC-FG-039632/2021	SRR15089264	22205	#31a354	G	GCGGCAGGCT	PASS	DP=113;AF=0.929204;SB=0;DP4=3,4,50,55;INDEL;HRUN=1
ins22205:CGGCAGGCT	hCoV-19/USA/CA-CDC-FG-039461/2021	SRR15089311	22205	#31a354	G	GCGGCAGGCT	PASS	DP=166;AF=0.921687;SB=4;DP4=7,3,75,78;INDEL;HRUN=1
ins22205:CGGCAGGCT	hCoV-19/USA/TX-CDC-LC0086073/2021	SRR15088940	22205	#31a354	G	GCGGCAGGCT	PASS	DP=58;AF=0.879310;SB=4;DP4=4,1,26,25;INDEL;HRUN=1
ins22205:CGGCAGGCT	hCoV-19/USA/AZ-CDC-LC0085975/2021	SRR15088926	22205	#31a354	G	GCGGCAGGCT	PASS	DP=102;AF=0.931373;SB=3;DP4=4,2,43,52;INDEL;HRUN=1
ins22205:CGGCAGGCT	hCoV-19/USA/AZ-CDC-LC0085056/2021	SRR15088502	22205	#31a354	G	GCGGCAGGCT	PASS	DP=125;AF=0.952000;SB=1;DP4=2,3,67,52;INDEL;HRUN=1
ins22205:CGGCAGGCT	hCoV-19/USA/AZ-CDC-LC0085060/2021	SRR15088216	22205	#31a354	G	GCGGCAGGCT	PASS	DP=41;AF=0.975610;SB=4;DP4=0,1,25,15;INDEL;HRUN=1
ins22205:CGGCAGGCT	hCoV-19/USA/AZ-CDC-LC0085188/2021	SRR15084565	22205	#31a354	G	GCGGCAGGCT	PASS	DP=609;AF=1.784893;SB=8;DP4=6,2,500,587;INDEL;HRUN=1
ins22205:CGGCAGGCT	hCoV-19/USA/AZ-CDC-LC0085018/2021	SRR15068984	22205	#31a354	G	GCGGCAGGCT	PASS	DP=724;AF=0.910221;SB=107;DP4=57,29,188,471;INDEL;HRUN=1
ins22205:CGGCAGGCT	hCoV-19/USA/TX-CDC-LC0085038/2021	SRR15024843	22205	#31a354	G	GCGGCAGGCT	PASS	DP=170;AF=0.976471;SB=8;DP4=5,8,30,136;INDEL;HRUN=1
ins22205:CGGCAGGCT	hCoV-19/USA/NJ-CDC-LC0084518/2021	SRR14836143	22205	#31a354	G	GCGGCAGGCT	PASS	DP=260;AF=0.884615;SB=2;DP4=14,14,101,129;INDEL;HRUN=1
ins22205:CGGCAGGCT	hCoV-19/USA/AZ-CDC-LC0083296/2021	SRR14836130	22205	#31a354	G	GCGGCAGGCT	PASS	DP=306;AF=0.895425;SB=3;DP4=17,15,126,148;INDEL;HRUN=1
ins22205:CGGCAGGCT	hCoV-19/USA/CA-CDC-FG-038984/2021	SRR14751652	22205	#31a354	G	GCGGCAGGCT	PASS	DP=372;AF=0.927419;SB=0;DP4=13,14,160,185;INDEL;HRUN=1
ins22205:CGGCAGGCT	hCoV-19/USA/RI-RISHL-E00883/2021	SRR14590443	22205	#31a354	G	GCGGCAGGCT	PASS	DP=48;AF=0.916667;SB=0;DP4=1,1,17,27;INDEL;HRUN=1
ins22205:CGGCAGGCT	hCoV-19/USA/CA-CDC-ASC210109155/2021	SRR14571461	22205	#31a354	G	GCGGCAGGCT	PASS	DP=31;AF=0.838710;SB=7;DP4=4,2,9,17;INDEL;HRUN=1
ins22205:CGGCAGGCT	hCoV-19/USA/TX-CDC-ASC210110603/2021	SRR14521391	22205	#31a354	G	GCGGCAGGCT	PASS	DP=132;AF=0.916667;SB=4;DP4=8,6,52,69;INDEL;HRUN=1
ins22205:CGGCAGGCT	hCoV-19/USA/FL-CDC-ASC210109739/2021	SRR14466568	22205	#31a354	G	GCGGCAGGCT	PASS	DP=34;AF=0.911765;SB=3;DP4=2,0,15,16;INDEL;HRUN=1
ins22205:CGGCAGGCT	hCoV-19/USA/TX-DSHS-6872/2021	SRR14465043	22205	#31a354	G	GCGGCAGGCT	PASS	DP=66;AF=0.939394;SB=1;DP4=3,2,27,35;INDEL;HRUN=1
ins22205:CGGCAGGCT	hCoV-19/USA/TX-DSHS-6884/2021	SRR14465010	22205	#31a354	G	GCGGCAGGCT	PASS	DP=16;AF=0.875000;SB=0;DP4=0,0,7,7;INDEL;HRUN=1
ins22205:CGGCAGGCT	hCoV-19/USA/TX-DSHS-6775/2021	SRR14466582	22205	#31a354	G	GCGGCAGGCT	PASS	DP=70;AF=0.842857;SB=0;DP4=5,5,28,31;INDEL;HRUN=1
ins22205:CGGCAGGCT	hCoV-19/USA/UT-UPHL-2105105214/2021	SRR14406692	22205	#31a354	G	GCGGCAGGCT	PASS	DP=46;AF=0.804348;SB=1;DP4=4,3,16,21;INDEL;HRUN=1
ins22205:CGGCAGGCT	hCoV-19/USA/TX-DSHS-6416/2021	SRR14362460	22205	#31a354	G	GCGGCAGGCT	PASS	DP=78;AF=0.948718;SB=0;DP4=2,2,36,38;INDEL;HRUN=1
ins22205:CGGCAGGCT	hCoV-19/USA/TX-DSHS-6454/2021	SRR14330546	22205	#31a354	G	GCGGCAGGCT	PASS	DP=229;AF=0.938865;SB=70;DP4=15,5,35,180;INDEL;HRUN=1
ins22205:CGGCAGGCT	hCoV-19/USA/TX-DSHS-6304/2021	SRR15162661	22205	#ff0000	G	G	no insert
ins22205:CGGCAGGCT	hCoV-19/USA/IL-CDC-QDX23486271/2021	SRR15121434	22205	#ff0000	G	G	no insert
ins22205:CGGCAGGCT	hCoV-19/USA/IL-CDC-QDX23486286/2021	SRR15121133	22205	#fed976	G	?	low allele frequency	DP=13;AF< 0.5
ins22205:CGGCAGGCT	hCoV-19/USA/AZ-CDC-QDX23454002/2021	SRR15120761	22205	#fed976	G	?	low allele frequency	DP=11;AF< 0.5
ins22205:CGGCAGGCT	hCoV-19/USA/TX-DSHS-6198/2021	SRR15116902	22205	#fed976	G	?	low coverage	DP=5;AF=1
ins22205:CGGCAGGCT	hCoV-19/USA/TX-DSHS-6052/2021	SRR15024937	22205	#fed976	G	?	low coverage	DP=3;AF=1
ins22205:CGGCAGGCT	hCoV-19/USA/TX-DSHS-6055/2021	SRR15024457	22205	#fed976	G	?	low coverage	DP=3;AF=1
ins22205:CGGCAGGCT	hCoV-19/USA/TX-DSHS-6183/2021	SRR14661032	22205	#fed976	G	?	no coverage
ins22205:CGGCAGGCT	hCoV-19/USA/TX-DSHS-5946/2021	SRR14390816	22205	#fed976	G	?	no coverage
ins22205:CGGCAGGCT	hCoV-19/USA/RI-CDCBI-RIDOH_01677/2021	SRR14390858	22205	#fed976	G	?	low coverage	DP=1;AF=1
ins22204:ATAGATCGA	hCoV-19/USA/DC-DFS-PHL-0453/2021	SRR14791381	22204	#31a354	T	TACAGATCGA	PASS	DP=297;AF=0.754209;SB=8;DP4=21,46,94,130;INDEL;HRUN=1
ins22204:ATAGATCGA	hCoV-19/USA/PA-CDC-QDX23396155/2021	SRR14390755	22204	#31a354	T	TACAGATCGA	PASS	DP=1185;AF=0.532489;SB=2844;DP4=519,2,33,598;INDEL;HRUN=1
ins22204:ATAGATCGA	hCoV-19/USA/VA-DCLS-3638/2021	SRR14196077	22204	#31a354	T	TACAGATCGA	PASS	DP=224;AF=0.772321;SB=10;DP4=14,31,80,93;INDEL;HRUN=1
ins22204:ATAGATCGA	hCoV-19/USA/VA-DCLS-3625/2021	SRR14196083	22204	#31a354	T	TACAGATCGA	PASS	DP=419;AF=0.837709;SB=0;DP4=17,45,103,248;INDEL;HRUN=1

### Sheet: Sheet2
SRR15162661	UT-UPHL-210617821084
SRR15121434	SARS-CoV-2/Human/USA/OH-CDC-QDX26300270/2021
SRR15121133	SARS-CoV-2/Human/USA/LA-CDC-QDX26343366/2021
SRR15120761	SARS-CoV-2/Human/USA/NJ-CDC-QDX26343203/2021
SRR15117166	SARS-CoV-2/Human/USA/CA-CDC-FG-040083/2021
SRR15116941	SARS-CoV-2/Human/USA/NY-CDC-FG-040335/2021
SRR15116902	SARS-CoV-2/Human/USA/CA-CDC-FG-039632/2021
SRR15116600	SARS-CoV-2/Human/USA/CA-CDC-FG-039461/2021
SRR15089422	SARS-CoV-2/Human/USA/TX-CDC-LC0086073/2021
SRR15089490	SARS-CoV-2/Human/USA/AZ-CDC-LC0085975/2021
SRR15089268	SARS-CoV-2/Human/USA/AZ-CDC-LC0085056/2021
SRR15089264	SARS-CoV-2/Human/USA/AZ-CDC-LC0085060/2021
SRR15089311	SARS-CoV-2/Human/USA/AZ-CDC-LC0085188/2021
SRR15088940	SARS-CoV-2/Human/USA/AZ-CDC-LC0085018/2021
SRR15088926	SARS-CoV-2/Human/USA/TX-CDC-LC0085038/2021
SRR15088502	SARS-CoV-2/Human/USA/NJ-CDC-LC0084518/2021
SRR15088216	SARS-CoV-2/Human/USA/AZ-CDC-LC0083296/2021
SRR15084565	SARS-CoV-2/Human/USA/CA-CDC-FG-038984/2021
SRR15068984	RI-RISHL-E00883
SRR15024843	SARS-CoV-2/Human/USA/CA-CDC-ASC210109155/2021
SRR15024937	SARS-CoV-2/Human/USA/TX-CDC-ASC210110603/2021
SRR15024457	SARS-CoV-2/Human/USA/FL-CDC-ASC210109739/2021
SRR14836143	TX-DSHS-6872
SRR14836130	TX-DSHS-6884
SRR14751652	TX-DSHS-6775
SRR14661032	UT-UPHL-2105105214
SRR14590443	TX-DSHS-6416
SRR14571461	TX-DSHS-6454
SRR14521391	TX-DSHS-6304
SRR14390830	SARS-CoV-2/Human/USA/IL-CDC-QDX23486271/2021
SRR14390816	SARS-CoV-2/Human/USA/IL-CDC-QDX23486286/2021
SRR14390858	SARS-CoV-2/Human/USA/AZ-CDC-QDX23454002/2021
SRR14466568	TX-DSHS-6198
SRR14465043	TX-DSHS-6052
SRR14465010	TX-DSHS-6055
SRR14466582	TX-DSHS-6183
SRR14406692	TX-DSHS-5997
SRR14362460	TX-DSHS-5946
SRR14330546	USA/RI-CDCBI-RIDOH_01677/2021

### Sheet: Sheet3
RI-RISHL-E00883	hCoV-19/USA/RI-RISHL-E00883/2021
TX-DSHS-5946	hCoV-19/USA/TX-DSHS-5946/2021
TX-DSHS-5997	hCoV-19/USA/TX-DSHS-5997/2021
TX-DSHS-6052	hCoV-19/USA/TX-DSHS-6052/2021
TX-DSHS-6055	hCoV-19/USA/TX-DSHS-6055/2021
TX-DSHS-6183	hCoV-19/USA/TX-DSHS-6183/2021
TX-DSHS-6198	hCoV-19/USA/TX-DSHS-6198/2021
TX-DSHS-6304	hCoV-19/USA/TX-DSHS-6304/2021
TX-DSHS-6416	hCoV-19/USA/TX-DSHS-6416/2021
TX-DSHS-6454	hCoV-19/USA/TX-DSHS-6454/2021
TX-DSHS-6775	hCoV-19/USA/TX-DSHS-6775/2021
TX-DSHS-6872	hCoV-19/USA/TX-DSHS-6872/2021
TX-DSHS-6884	hCoV-19/USA/TX-DSHS-6884/2021
USA/AZ-CDC-LC0083296/2021	hCoV-19/USA/AZ-CDC-LC0083296/2021
USA/AZ-CDC-LC0085018/2021	hCoV-19/USA/AZ-CDC-LC0085018/2021
USA/AZ-CDC-LC0085056/2021	hCoV-19/USA/AZ-CDC-LC0085056/2021
USA/AZ-CDC-LC0085060/2021	hCoV-19/USA/AZ-CDC-LC0085060/2021
USA/AZ-CDC-LC0085188/2021	hCoV-19/USA/AZ-CDC-LC0085188/2021
USA/AZ-CDC-LC0085975/2021	hCoV-19/USA/AZ-CDC-LC0085975/2021
USA/AZ-CDC-QDX23454002/2021	hCoV-19/USA/AZ-CDC-QDX23454002/2021
USA/CA-CDC-ASC210109155/2021	hCoV-19/USA/CA-CDC-ASC210109155/2021
USA/CA-CDC-FG-038984/2021	hCoV-19/USA/CA-CDC-FG-038984/2021
USA/CA-CDC-FG-039461/2021	hCoV-19/USA/CA-CDC-FG-039461/2021
USA/CA-CDC-FG-039632/2021	hCoV-19/USA/CA-CDC-FG-039632/2021
USA/CA-CDC-FG-040083/2021	hCoV-19/USA/CA-CDC-FG-040083/2021
USA/FL-CDC-ASC210109739/2021	hCoV-19/USA/FL-CDC-ASC210109739/2021
USA/IL-CDC-QDX23486271/2021	hCoV-19/USA/IL-CDC-QDX23486271/2021
USA/IL-CDC-QDX23486286/2021	hCoV-19/USA/IL-CDC-QDX23486286/2021
USA/LA-CDC-QDX26343366/2021	hCoV-19/USA/LA-CDC-QDX26343366/2021
USA/NJ-CDC-LC0084518/2021	hCoV-19/USA/NJ-CDC-LC0084518/2021
USA/NJ-CDC-QDX26343203/2021	hCoV-19/USA/NJ-CDC-QDX26343203/2021
USA/NY-CDC-FG-040335/2021	hCoV-19/USA/NY-CDC-FG-040335/2021
USA/OH-CDC-QDX26300270/2021	hCoV-19/USA/OH-CDC-QDX26300270/2021
USA/RI-CDCBI-RIDOH_01677/2021	hCoV-19/USA/RI-CDCBI-RIDOH_01677/2021
USA/TX-CDC-ASC210110603/2021	hCoV-19/USA/TX-CDC-ASC210110603/2021
USA/TX-CDC-LC0085038/2021	hCoV-19/USA/TX-CDC-LC0085038/2021
USA/TX-CDC-LC0086073/2021	hCoV-19/USA/TX-CDC-LC0086073/2021
UT-UPHL-2105105214	hCoV-19/USA/UT-UPHL-2105105214/2021
UT-UPHL-210617821084	hCoV-19/USA/UT-UPHL-210617821084/2021
