## Supplemental table 4 for "Insertions in SARS-CoV-2 genome caused by template switch and duplications give rise to new variants that merit monitoring"

### Sheet: Sheet1
Position	Length	Insertion	Times	Gene	USHER_strict	USHER_loose	Confirmed_by_reads	PANGO Lineage	Mechanism	Origin_position	Sequence_at_origin	P-value
532	9	atcgtgtgg	1	ORF1ab			Y	B.1.1.37	Unknown
6638	12	ggagttcatgct	1	ORF1ab			Y	B.1.1.7	Template switch	10562	GGAGTTCATGCT	<0.01
9350	12	tctgttttgctt	2	ORF1ab	N	Y		B.1.2	Template switch	12006	TCTGTTTTGCTT	<0.01
12610	12	atgcaacaatcc	1	ORF1ab			Y	B.1.595	Unknown	29487	TTGCAACAATCC	0.43
15892	9	taagcacta	1	ORF1ab			Y	B.1.1.138	Template switch (complimentary strand)	3675	ATAAGCACT	<0.01
20456	9	cattctggg	1	ORF1ab			Y	B.1.526	Unknown
21856	9	aaggctgag	1	S			Y	B.1.1.372	Unknown
22204	12	aagcttggaccg	1	S			Y	B.1.177	Unknown
22204	9	acagatcga	20	S	N	Y	Y	B.1.214.2	Unknown
22205	9	cggcaggct	8	S	N	Y	Y	A.2.5: A.2.5.1	Unknown
22295	9	atcatggag	1	S			Y	B.1.596	Unknown
22298	12	gagattcgtggg	1	S			Y	B.1.1.7	Unknown
22304	12	ctagtcttactt	3	S	Y	Y		B.1.1.70	Unknown	6489	CAAGTCTTACTA	0.89
23583	12	ctcactctcgta	2	S	Y	Y		B.1.1	Unknown	17889	CTCACTCTTGTA	0.17
25572	9	cagctggag	3	ORF3a	N	Y		B.1.1.222	Unknown
26181	9	aactgtgag	1	ORF3a			Y	B.1.429	Unknown
26183	12	gactcagagacg	2	ORF3a	Y	Y	Y	B.1.2	Unknown
27365	9	aacaccatt	1	ORF6			Y	B.1.526	Unknown
27372	11	acattagaggg	1	ORF6			Y	B.1	Unknown
27631	15	aatgtcgcgcattgg	1	ORF7a			Y	B.1.408	Template switch	29216	AATGTCGCGCATTGG	<0.01
27756	9	aaaactttt	3	ORF7a	N	Y		B.1.416.1	Unknown
27906	9	ttttttttt	2	ORF8	N	Y		B.1.1.280	Duplication
28002	12	ctaaattgggta	2	ORF8	N	Y		B.1; B.1.1.294	Template switch	28166	CTAAATTGGGTA	<0.01
28120	9	aaaggagag	4	ORF8	N	Y		B.1.1.214	Unknown
28272	9	tttctttgg	3	-	N	Y	Y	B.1.604	Unknown
28999	9	ccattttgg	1	N			Y	B.1.429	Unknown
29016	9	cgtttggtg	2	N	N	N		B.1.427; P.1	Template switch	28315	CGTTTGGTG	0.02			74
29387	24	aaaagaagaaggctgatgaaactc	3	N	Y	Y	Y	B.1.429	Duplication
29442	12	agaaatgcctgt	1	N			Y	B.1.1.519	Template switch	20018	AGAAATGCCCGT	<0.01
21956	6	aatttc	1	S			Y	B.1.400	Unknown
27543	5	gatag	1	ORF7a			Y	B.1.1.7
28262	4	aaca	179	-	N	N	Y	P.1; P.1.1; B.1.1.523	Duplication
626	3	ttc	1	ORF1ab			Y	B.1.160.23	Duplication
3188	3	aag	1	ORF1ab			Y	B.1.241	Duplication
11074	3	ttt	9	ORF1ab	N	N	Y	B.1.177.56; B.1.177.60; B.1.177.7; B.1.2; B.1.595; B.3.1; B.39; B.4.5	Homopolymer
16875	3	aca	1	ORF1ab			Y	B.1.429
22083	3	ttt	2	S	N	N	Y	B.1.177.17; C.36	Homopolymer
22320	3	ttc	1	S			Y	B.1.1.220	Duplication
26078	3	ctc	1	ORF3a			Y	B.1.396
26482	3	tat	1	-			Y	B.1.1.222	Duplication
27249	3	att	1	ORF6			Y	B.1.1	Duplication
28214	3	ttt	2	ORF8	N	N	Y	B.1.177; B.1.409; B.1.497	Homopolymer
29389	3	aag	3	N	N	N	Y	B.1; B.1.2; B.1.243	Duplication
29451	3	tct	2	N	N	N	Y	B.1; B.1.429
